# Regulation of sedimentation rate shapes the evolution of multicellularity in a unicellular relative of animals

**DOI:** 10.1101/2021.07.23.453070

**Authors:** Omaya Dudin, Sébastien Wielgoss, Aaron M. New, Iñaki Ruiz-Trillo

**Affiliations:** Institut de Biologia Evolutiva (CSIC-Universitat Pompeu Fabra), Passeig 12 Marítim de la Barceloneta 37-49, 08003 Barcelona, Catalonia, Spain; Institute of Integrative Biology, Department of Environmental Systems Science, ETH Zürich, Zürich, Switzerland; Centre for Genomic Regulation (CRG), The Barcelona Institute for Science and Technology, Dr. Aiguader 88, 08003, Barcelona, Spain; Departament de Genètica, Microbiologia i Estadística, Universitat de Barcelona, Av. Diagonal, 645, 08028 Barcelona, Catalonia, Spain; ICREA, Passeig Lluís Companys 23, 08010, Barcelona, Catalonia, Spain

## Abstract

Significant increases in sedimentation rate accompany the evolution of multicellularity. These increases should lead to rapid changes in ecological distribution, thereby affecting the costs and benefits of multicellularity and its likelihood to evolve. However, how genetic and cellular traits control this process, their likelihood of emergence over evolutionary timescales, and the variation in these traits as multicellularity evolves, are still poorly understood. Here, using isolates of the ichthyosporean genus *Sphaeroforma* - close unicellular relatives of animals with brief transient multicellular life stages - we demonstrate that sedimentation rate is a highly variable and evolvable trait affected by at least two distinct physical mechanisms. First, we find extensive (>300x) variation in sedimentation rates for different *Sphaeroforma* species, mainly driven by size and density during the unicellular-to-multicellular life cycle transition. Second, using experimental evolution with sedimentation rate as a focal trait, we readily obtained, for the first time, fast settling and multicellular *S. arctica* isolates. Quantitative microscopy showed that increased sedimentation rates most often arose by incomplete cellular separation after cell division, leading to clonal “clumping” multicellular variants with increased size and density. Strikingly, density increases also arose by an acceleration of the nuclear doubling time relative to cell size. Similar size- and density-affecting phenotypes were observed in four additional species from the *Sphaeroforma* genus, suggesting variation in these traits might be widespread in the marine habitat. By resequencing evolved isolates to high genomic coverage, we identified mutations in regulators of cytokinesis, plasma membrane remodelling, and chromatin condensation that may contribute to both clump formation and the increase in the nuclear number-to-volume ratio. Taken together, this study illustrates how extensive cellular control of density and size drive sedimentation rate variation, likely shaping the onset and further evolution of multicellularity.
