## Supplementary material for "Regulation of sedimentation rate shapes the evolution of multicellularity in a unicellular relative of animals": Figure 1 - Source Data 1

### Sheet: Figure 1 – Source Data 1
batch	replicate	species	genotype	temp	hours_growth	V	R	V_mu	V_se	pp_mu	pp_se	normalized_DNA_GeomMean
A	1	Sarc	AN	17C	0	0	6.874893228e-06	0	0	28.9475841404706	0	1
A	1	Sarc	AN	17C	12	9.42e-05	1.004514023e-05	2.63971173946836e-06	2.29187599918128e-07	42.067910955092	1.13914567557675	1.985
A	1	Sarc	AN	17C	24	0.000673024	1.628344739e-05	1.90468650315886e-05	1.68541301084673e-06	64.9748206500728	3.1879667891505	6.925
A	1	Sarc	AN	17C	36	0.00186332	1.811653165e-05	5.29969106701184e-05	4.0182873154597e-06	109.931840193462	6.14032034575098	23.25
A	1	Sarc	AN	17C	48	0.00086643	7.640591282e-06	2.41525291054642e-05	1.70423917766219e-06	236.443156455158	14.6412030800587	8.325
A	1	Sarc	AN	17C	60	0.000124997	8.075313171e-06	3.47977100928856e-06	2.68577698041643e-07	55.7104165714188	2.06562440694851	3.254
A	1	Sarc	AN	17C	72	0.000374131	7.875527773e-06	1.0465585555812e-05	7.92682735958946e-07	113.573689541964	6.40973717193997	2.087
A	1	Sgas	WT	17C	0	5.37e-05	3.998214635e-06	1.52066490621187e-06	1.16633997365377e-07	76.6567113165227	3.65925865101857	1
A	1	Sgas	WT	17C	12	0.000436906	8.156849988e-06	1.22416436294917e-05	9.11618033438643e-07	121.224896897616	6.87176207155801	2.335
A	1	Sgas	WT	17C	24	0.00172952	1.388624349e-05	4.76672695133649e-05	4.23843520943415e-06	152.927369421566	11.0239225480735	2021-08-07
A	1	Sgas	WT	17C	36	0.003036354	1.238534721e-05	8.50286364784118e-05	6.82725414006168e-06	306.950274978018	22.3218329797729	3.561
A	1	Sgas	WT	17C	48	0.002132125	1.002003662e-05	5.99894154318611e-05	5.33153609817023e-06	328.612686149383	26.6326200584018	1.168
A	1	Sgas	WT	17C	60	0.001388858	1.038514652e-05	3.92075654046326e-05	3.31143253867825e-06	211.271977034819	15.3989394902282	1.376
A	1	Sgas	WT	17C	72	0.001042044	8.944618475e-06	2.91120471912655e-05	2.24629317601186e-06	211.441866286157	14.0813065447363	2.297
A	1	Snap	WT	17C	0	0.000170954	4.611975756e-06	4.72862424855614e-06	3.9599533950998e-07	140.444006092034	9.33719008828815	1
A	1	Snap	WT	17C	12	0.000342742	9.11413514e-06	9.65297642219926e-06	8.60344159318739e-07	87.2290511256605	5.19447241183792	2.935
A	1	Snap	WT	17C	24	0.001173939	1.365020222e-05	3.25349108342109e-05	2.85893588871327e-06	116.520862332586	7.69531501689093	1955-08-01
A	1	Snap	WT	17C	36	0.001703257	1.28470378e-05	4.95540629657999e-05	4.22718860061541e-06	179.529709065761	12.8453451411229	1991-01-01
A	1	Snap	WT	17C	48	0.000619524	9.774185721e-06	1.70906028763758e-05	1.55042144467983e-06	118.669051160574	8.13933174401869	2.035
A	1	Snap	WT	17C	60	0.000373241	1.044427258e-05	1.02746434500058e-05	8.16080280459332e-07	76.1876529356788	3.75211935858369	2014-02-01
A	1	Snap	WT	17C	72	0.000484451	8.052040137e-06	1.36265123441311e-05	1.02067163506575e-06	134.355447167359	7.89540369445876	4.879
A	1	Snoo	WT	17C	0	0.000333433	4.557333816e-06	9.14904355305188e-06	6.27198029664018e-07	249.87731829167	15.1454841317927	1
A	1	Snoo	WT	17C	12	0.000328272	6.724296346e-06	9.11484643606892e-06	7.4252907100244e-07	130.048670731826	8.23606809292478	1933-02-01
A	1	Snoo	WT	17C	24	0.001621724	1.10625766e-05	4.59196611652569e-05	3.60037098848591e-06	217.133124306164	14.7548510174492	8.179
A	1	Snoo	WT	17C	36	0.002112638	7.861203766e-06	5.91009401158653e-05	4.45410917439502e-06	508.588738022494	36.1478863066315	1.336
A	1	Snoo	WT	17C	48	0.001890365	6.60064665e-06	5.32311689724103e-05	4.46309746618817e-06	641.711512264637	51.3763869510349	1.437
A	1	Snoo	WT	17C	60	0.001142825	7.840768271e-06	3.29527195246018e-05	2.54340058492878e-06	297.775386248602	20.7490246325945	2.147
A	1	Snoo	WT	17C	72	0.000790532	8.838497255e-06	2.20113517434554e-05	1.86994383013166e-06	170.263152024927	12.0052678884504	4.223
A	1	Ssir	WT	17C	0	0	4.829778053e-06	0	0	28.9475841404706	0	1
A	1	Ssir	WT	17C	12	0.000590123	8.279399295e-06	1.674366969885e-05	1.33037844245813e-06	151.452396362624	9.73369423842172	2.278
A	1	Ssir	WT	17C	24	0.001548408	1.344117905e-05	4.37482401759779e-05	3.46119711847261e-06	150.394366193693	9.60841511337411	8.475
A	1	Ssir	WT	17C	36	0.002096079	1.086232487e-05	6.16504161197214e-05	5.01470435692111e-06	291.00146407097	21.3157155481905	1.952
A	1	Ssir	WT	17C	48	0.000776123	7.750839119e-06	2.17741300502414e-05	1.64328677885988e-06	210.726506476782	13.7187983658316	1.703
A	1	Ssir	WT	17C	60	0.000176242	6.366197724e-06	4.98674699098387e-06	4.49172811571904e-07	90.6578255303975	5.55844575191201	1942-01-01
A	1	Ssir	WT	17C	72	2.54e-05	5.692187521e-06	7.08095459287046e-07	5.70769831208402e-08	39.9081649577045	0.883492300501063	1.507
A	2	Sarc	AN	17C	0	0.000133875	6.662753268e-06	3.71236595486805e-06	3.16332300827031e-07	70.8890375572125	3.57384929735982	1
A	2	Sarc	AN	17C	12	0.000136061	1.0357132e-05	3.80745191304689e-06	2.82514097248816e-07	46.7490416244379	1.32087359358706	2.353
A	2	Sarc	AN	17C	24	0.000469763	1.874543698e-05	1.30679935333637e-05	9.96924392311745e-07	47.599263038515	1.42288971934016	1944-07-01
A	2	Sarc	AN	17C	36	0.001685922	1.948337436e-05	4.75161365761489e-05	3.6912838347664e-06	91.7263723301014	4.87696060135767	2021-12-27
A	2	Sarc	AN	17C	48	0.000844879	8.195742338e-06	2.38041156268616e-05	1.82940096459837e-06	206.683671444392	13.6594265737317	3.525
A	2	Sarc	AN	17C	60	8.58e-05	8.195425451e-06	2.38434175309628e-06	1.61852070787015e-07	46.7519148526985	1.20858001627025	2.031
A	2	Sarc	AN	17C	72	2.3e-05	9.727542403e-06	6.60205821721802e-07	6.21054632269436e-08	32.446820202098	0.329172614656794	2.364
A	2	Sgas	WT	17C	0	0.00016585	4.398036098e-06	4.64015973618033e-06	3.87612170082883e-07	149.261402192294	10.0503221349042	1
A	2	Sgas	WT	17C	12	0.00042574	8.972534987e-06	1.19518206555923e-05	9.26220769210256e-07	103.404304667772	5.77011343685135	2021-12-02
A	2	Sgas	WT	17C	24	0.001195063	1.527486784e-05	3.44127727244804e-05	2.85344734226415e-06	102.919165044124	6.13359500620692	7.485
A	2	Sgas	WT	17C	36	0.002278976	1.362388193e-05	6.37299486590818e-05	4.9530942077513e-06	201.151087703432	13.3836633168327	2.015
A	2	Sgas	WT	17C	48	0.00184974	1.102204028e-05	5.15405611231848e-05	4.31882111248235e-06	241.724892967585	17.8295911723465	1.098
A	2	Sgas	WT	17C	60	0.001736361	9.672956793e-06	4.75963326948555e-05	4.17855977950814e-06	284.073838341054	22.3979505171909	1.278
A	2	Sgas	WT	17C	72	0.001295229	8.088375949e-06	3.67006797936848e-05	3.12561464949312e-06	310.300621058985	23.9614410091447	2.015
A	2	Snap	WT	17C	0	8.23e-05	4.300295886e-06	2.23907912831715e-06	1.72179400673889e-07	89.6733388910691	4.66965366529317	1
A	2	Snap	WT	17C	12	0.000491963	8.942258147e-06	1.38139213377284e-05	1.11553353696166e-06	115.588439163901	6.99662153031801	1981-02-01
A	2	Snap	WT	17C	24	0.00129786	1.436361325e-05	3.61297564092999e-05	3.19514962139775e-06	116.776553110008	7.7671903948552	8.952
A	2	Snap	WT	17C	36	0.00193761	1.191772828e-05	5.45942828115346e-05	4.7284803767405e-06	221.726868268456	16.6968593614105	3.752
A	2	Snap	WT	17C	48	0.000515834	1.078625574e-05	1.44171350064908e-05	1.30399097190036e-06	91.0970922984433	5.6212553679741	2.021
A	2	Snap	WT	17C	60	0.000502902	9.177916881e-06	1.39331662680852e-05	1.18556569322848e-06	111.906245615795	7.05890829901193	2.215
A	2	Snap	WT	17C	72	0.000594614	7.482355439e-06	1.63570103316626e-05	1.50063547324451e-06	175.477876154216	13.443077288706	4.875
A	2	Snoo	WT	17C	0	0.000113383	4.69192213e-06	3.15823492512154e-06	2.43547914457736e-07	100.899605210022	5.54859441681144	1
A	2	Snoo	WT	17C	12	0.000533744	6.905474354e-06	1.4995994802224e-05	1.27981314269968e-06	186.668178407009	13.4604534129862	2.485
A	2	Snoo	WT	17C	24	0.001450682	1.165533752e-05	4.06080106737468e-05	3.44184948890301e-06	178.868477848668	12.7069793083718	8.315
A	2	Snoo	WT	17C	36	0.003249631	8.13526191e-06	9.10044272605896e-05	7.5752072660882e-06	718.583067692413	57.4052481094762	3.458
A	2	Snoo	WT	17C	48	0.002117574	6.142546418e-06	5.98790635390617e-05	4.5524180182827e-06	824.88379373793	60.5125419106026	1.512
A	2	Snoo	WT	17C	60	0.000934146	8.045950426e-06	2.52483734541113e-05	2.21471263129646e-06	224.552091201158	17.1578487348175	2.015
A	2	Snoo	WT	17C	72	0.00080574	9.065130584e-06	2.25169350230897e-05	2.11962408401092e-06	166.371178180067	12.9363236754457	3.952
A	2	Ssir	WT	17C	0	6.42e-05	4.970223919e-06	1.75229899329786e-06	1.66179480441827e-07	64.5235302263767	3.37384901743044	1
A	2	Ssir	WT	17C	12	0.0004796	8.494012016e-06	1.3366565487571e-05	9.35593364237316e-07	121.864384317561	6.50371568917131	2.415
A	2	Ssir	WT	17C	24	0.001477892	1.376677004e-05	4.08251659211226e-05	3.63551430024886e-06	136.982465501705	9.62059424016314	1964-08-01
A	2	Ssir	WT	17C	36	0.001882743	1.113247049e-05	5.41035732214016e-05	3.87617474895107e-06	247.896601496263	15.6862957814117	3.725
A	2	Ssir	WT	17C	48	0.000734215	7.954087797e-06	2.08675661137615e-05	1.76899860415516e-06	194.368794531983	14.0231921962026	1.425
A	2	Ssir	WT	17C	60	0.000208358	6.857986498e-06	5.77608816648847e-06	4.78912019321219e-07	90.5419118228654	5.106962185974	1978-01-01
A	2	Ssir	WT	17C	72	0.000104333	5.851175191e-06	2.98851192667744e-06	2.28311510030545e-07	72.7268976383102	3.34458132275381	2.025
A	3	Sarc	AN	17C	0	9.18e-05	7.472246656e-06	2.6151837032748e-06	2.27657383847659e-07	52.4385005495917	2.04493495703104	1
A	3	Sarc	AN	17C	12	8.89e-05	1.180884096e-05	2.50886944126345e-06	1.93066283094954e-07	37.9708482939042	0.69437175280435	2021-04-02
A	3	Sarc	AN	17C	24	0.000329314	1.803318694e-05	9.16902827632053e-06	7.43762960868705e-07	43.0885312977931	1.14706950510557	7.184
A	3	Sarc	AN	17C	36	0.002813446	1.965209268e-05	7.86669035427656e-05	5.21786452405448e-06	131.10610722493	6.77603044515944	25.64
A	3	Sarc	AN	17C	48	0.001431082	9.191486734e-06	4.02704045078727e-05	3.21868376881486e-06	268.011825080995	19.1076350342814	7.985
A	3	Sarc	AN	17C	60	0.000347738	9.191131348e-06	9.69956501993764e-06	8.48976361187496e-07	86.5332602849959	5.04031651823651	3.745
A	3	Sarc	AN	17C	72	2.21e-05	1.090939335e-05	6.26994101539893e-07	5.33220690589499e-08	31.5897641971304	0.224701487783335	2021-01-02
A	3	Sgas	WT	17C	0	0.000106841	3.796712354e-06	3.0150976266204e-06	2.46558258948971e-07	133.850158207951	8.57836104309997	1
A	3	Sgas	WT	17C	12	0.000499202	7.74741594e-06	1.40440472204004e-05	1.19439947971944e-06	146.296394796746	9.98012582797021	1948-02-01
A	3	Sgas	WT	17C	24	0.001981527	1.319033977e-05	5.67974096658742e-05	5.32295262677347e-06	192.673233300583	15.3440778266802	7.798
A	3	Sgas	WT	17C	36	0.002074022	1.17644883e-05	5.84405028359036e-05	5.44090893872403e-06	240.719329850706	19.7163051016071	3.345
A	3	Sgas	WT	17C	48	0.001860264	1.110899266e-05	5.14697627501977e-05	4.43565765793296e-06	238.119302252311	18.0263922678023	2.519
A	3	Sgas	WT	17C	60	0.001720518	9.943875112e-06	4.83205144171955e-05	3.61632818277189e-06	274.034644928256	18.3424215542745	2029-01-01
A	3	Sgas	WT	17C	72	0.001196964	8.575373475e-06	3.33915866048581e-05	2.8141063358603e-06	256.683288704944	19.1926336624944	2.105
A	3	Snap	WT	17C	0	0.000376792	4.724553248e-06	1.07574655210258e-05	7.88962105300129e-07	270.654247728053	17.7269820476213	1
A	3	Snap	WT	17C	12	0.000469763	9.339716833e-06	1.33891056862067e-05	1.03448485954447e-06	105.928718807929	5.94780713144122	2021-01-03
A	3	Snap	WT	17C	24	0.001487488	1.464223812e-05	4.15681846766501e-05	3.55882026984813e-06	126.187883051586	8.32513494401789	8.952
A	3	Snap	WT	17C	36	0.002149564	1.157476592e-05	6.01102871121924e-05	4.63254432902221e-06	253.969348427627	17.3418452670076	4.842
A	3	Snap	WT	17C	48	0.000853043	9.976386794e-06	2.37945221297318e-05	1.99948638174318e-06	148.850732435541	10.0756262654487	1.585
A	3	Snap	WT	17C	60	0.000430466	9.867518114e-06	1.21966162262708e-05	1.03546525045657e-06	91.7713044544859	5.3335923737149	1.958
A	3	Snap	WT	17C	72	0.000662671	9.842512676e-06	1.86058276461673e-05	1.56917474498036e-06	125.272177645866	8.12380520359714	4.025
A	3	Snoo	WT	17C	0	5.58e-05	4.158567108e-06	1.55437026725561e-06	1.2963498385055e-07	74.0258508509828	3.75954204743358	1
A	3	Snoo	WT	17C	12	0.000309952	6.613385245e-06	8.62649436070472e-06	7.33027830183322e-07	127.868210010585	8.40568239078084	2.586
A	3	Snoo	WT	17C	24	0.001421852	1.009460115e-05	4.03702772032604e-05	3.40215520832924e-06	227.641038503985	16.7446452552266	8.522
A	3	Snoo	WT	17C	36	0.002159879	8.804686603e-06	6.05387241209042e-05	5.2311120685845e-06	420.604334697226	33.8428069691111	2.265
A	3	Snoo	WT	17C	48	0.001421588	6.023090068e-06	3.95830655599076e-05	3.11249151044676e-06	576.178805607581	43.0298287152616	1.128
A	3	Snoo	WT	17C	60	0.001318427	7.154701048e-06	3.66590698309387e-05	2.51616512146281e-06	388.116392920002	24.6522356823602	2021-07-01
A	3	Snoo	WT	17C	72	0.000805882	8.065128745e-06	2.25330147035592e-05	1.94272853559789e-06	202.686396333371	14.9792361398813	2021-05-03
A	3	Ssir	WT	17C	0	0	4.407172473e-06	0	0	28.9475841404706	0	1
A	3	Ssir	WT	17C	12	0.000501594	7.554951856e-06	1.41974232617565e-05	1.06093328485131e-06	153.699230171571	9.32233766467348	2.345
A	3	Ssir	WT	17C	24	0.00175045	1.226507588e-05	4.93895530306027e-05	4.64229399544366e-06	193.610110372854	15.477197299792	8.452
A	3	Ssir	WT	17C	36	0.00187896	9.91187144e-06	5.25090330133282e-05	4.04236904417221e-06	297.001932392312	20.6359656109828	4.545
A	3	Ssir	WT	17C	48	0.000770191	7.072640695e-06	2.16133684688848e-05	1.66061276995813e-06	245.647839578446	16.6496588420055	1.684
A	3	Ssir	WT	17C	60	0.000172146	5.968310366e-06	4.84723556117537e-06	4.6250183411273e-07	97.1958284859833	6.51194640458518	1.978
A	3	Ssir	WT	17C	72	0.000188342	5.194121114e-06	5.13627824786537e-06	4.39944489562993e-07	124.43025430776	8.17850446601438	1999-01-01
B	1	Sarc	AN	17C	0	8.75e-05	7.425894607e-06	2.43775476117829e-06	2.09130961838339e-07	51.1189581403062	1.90204562153003	1
B	1	Sarc	AN	17C	12	9.34e-05	1.085022708e-05	2.66072511595315e-06	1.94550521208749e-07	40.2826098938599	0.828809843983632	1942-02-01
B	1	Sarc	AN	17C	24	0.00025695	1.758851522e-05	7.22720930562956e-06	5.94944146821606e-07	40.6644762662508	0.964535008518869	1934-07-01
B	1	Sarc	AN	17C	36	0.002001915	1.95685155e-05	5.66036878402088e-05	4.69280977597284e-06	103.083579520654	6.1463508323651	24.45
B	1	Sarc	AN	17C	48	0.001450077	7.049585959e-06	4.04722116291315e-05	3.55409014901516e-06	437.389094353334	35.8675221704845	1942-03-01
B	1	Sarc	AN	17C	60	0.000133074	8.722524487e-06	3.70634877250465e-06	2.79355111352007e-07	53.3797544398016	1.84150280329084	2
B	1	Sarc	AN	17C	72	0.000372702	8.50672691e-06	1.0412957447995e-05	1.01791908022178e-06	101.116348356511	7.05486049073208	2021-09-02
B	1	Sarc	S1	17C	0	0.000110015	7.044063864e-06	3.0609443180543e-06	2.71251767574717e-07	59.8867796419737	2.74173934416979	1
B	1	Sarc	S1	17C	12	4.19e-05	1.065680856e-05	1.1723044220235e-06	1.01655681760735e-07	34.1246803021608	0.448928819145027	1945-02-01
B	1	Sarc	S1	17C	24	0.000710185	1.704949683e-05	1.9932714002552e-05	1.6548967614971e-06	63.3384776556586	2.85527491620004	8.125
B	1	Sarc	S1	17C	36	0.003031176	2.287025161e-05	8.57020789761386e-05	6.2485674797594e-06	111.124460466158	5.99154376569874	26.15
B	1	Sarc	S1	17C	48	0.009018752	3.410550923e-05	0.000250005199336204	2.15579834874514e-05	136.74295746319	9.29521019676774	3.125
B	1	Sarc	S1	17C	60	0.004508615	2.113573088e-05	0.000127221668877701	1.16218677444204e-05	171.779974484299	13.0479278006576	1944-02-01
B	1	Sarc	S1	17C	72	0.003150906	2.298172819e-05	8.88823727561186e-05	7.86314322378094e-06	113.349135438116	7.46673907979122	2.812
B	1	Sarc	S4	17C	0	0.000444682	6.712783255e-06	1.25587771314971e-05	1.02868149648206e-06	168.726690934716	11.4492182836347	1
B	1	Sarc	S4	17C	12	0.000271056	9.756755054e-06	7.5074933999276e-06	6.04341237507403e-07	68.5010288244674	3.183989173835	2021-02-03
B	1	Sarc	S4	17C	24	0.001385894	1.512165396e-05	3.78552270996511e-05	2.87442742679915e-06	111.976128064337	6.30453287821269	1998-11-01
B	1	Sarc	S4	17C	36	0.002524421	2.167628388e-05	6.9902285996086e-05	5.26174350523817e-06	103.561850889054	5.61642767282961	20.25
B	1	Sarc	S4	17C	48	0.004159539	3.025883063e-05	0.00011660531734366	9.59437873453818e-06	92.8201306554594	5.25548419201252	1.625
B	1	Sarc	S4	17C	60	0.003478276	1.752687126e-05	9.73399523525922e-05	8.11730250224057e-06	187.869024640202	13.252661167897	1.823
B	1	Sarc	S4	17C	72	0.002192523	1.513968558e-05	6.25162571162464e-05	5.46310349835761e-06	165.739179264695	11.9537969216469	4.015
B	1	Sarc	S9	17C	0	0.000116963	6.35928152e-06	3.29102758148239e-06	2.80360778902327e-07	69.7621871358405	3.47697295238618	1
B	1	Sarc	S9	17C	12	0.000276847	9.344392236e-06	7.7628576137308e-06	6.0218154784493e-07	73.535755090857	3.45880024270778	3.125
B	1	Sarc	S9	17C	24	0.000954724	1.509934968e-05	2.62727814182834e-05	2.24275428388892e-06	86.7425117080314	4.93361625195092	9.028
B	1	Sarc	S9	17C	36	0.002222142	2.004471731e-05	6.21555302968425e-05	5.36056619768724e-06	106.532994489965	6.6913068904236	13.25
B	1	Sarc	S9	17C	48	0.00377088	2.013794297e-05	0.000104510268941397	8.84896174149507e-06	158.197095248497	10.9436516668347	1.625
B	1	Sarc	S9	17C	60	0.002176725	1.439651126e-05	6.18038365300711e-05	4.89637170846314e-06	178.502629736375	11.8484083711763	2025-02-01
B	1	Sarc	S9	17C	72	0.002216626	1.385959736e-05	6.06798077953217e-05	5.67535986705067e-06	187.379664951386	14.8180936254864	1959-03-01
B	2	Sarc	AN	17C	0	9.03e-05	6.863635703e-06	2.47058818901324e-06	1.98787132290156e-07	55.2497836975917	2.11631337271624	1
B	2	Sarc	AN	17C	12	9.03e-05	1.132009491e-05	2.54320244252691e-06	2.25818513201986e-07	38.9012017600691	0.883811329469127	2.653
B	2	Sarc	AN	17C	24	0.000447438	1.948474572e-05	1.25481200413699e-05	1.27853785969881e-06	45.523950497296	1.68897905770474	1984-07-01
B	2	Sarc	AN	17C	36	0.001636949	2.091717904e-05	4.54783413211125e-05	3.89208646670595e-06	81.0788830755843	4.46145389614213	2021-12-26
B	2	Sarc	AN	17C	48	0.00084093	9.569135408e-06	2.38496909339181e-05	2.2600912342582e-06	159.575955478665	12.3788621758201	3.025
B	2	Sarc	AN	17C	60	8.62e-05	7.022957122e-06	2.38100522191549e-06	2.01986992367132e-07	53.1590158190081	2.05392000850625	2.152
B	2	Sarc	AN	17C	72	2.45e-05	7.341252525e-06	6.83377890632616e-07	5.16993685171643e-08	35.3070516727669	0.481110758823014	2.512
B	2	Sarc	S1	17C	0	0.000213702	7.022996743e-06	5.94507263078485e-06	4.90354454477751e-07	89.3998227210683	4.98615009640924	1
B	2	Sarc	S1	17C	12	0.000371886	1.068335195e-05	1.04676539257713e-05	8.21144169942707e-07	74.9451066842762	3.60831545793307	2021-02-02
B	2	Sarc	S1	17C	24	0.00057722	1.956886738e-05	1.63927227432051e-05	1.37143508735238e-06	50.416982310768	1.79615591725233	7.538
B	2	Sarc	S1	17C	36	0.00230759	2.405204599e-05	6.4810321954141e-05	6.05370055775833e-06	85.1351586026942	5.24828053009414	25.14
B	2	Sarc	S1	17C	48	0.009897239	3.185082747e-05	0.000277724633837607	2.07300879172946e-05	166.248400859547	10.2484895285417	2.083
B	2	Sarc	S1	17C	60	0.00466072	2.357424427e-05	0.000131930320380826	1.10992464918243e-05	148.008499043349	10.0165484191549	2.201
B	2	Sarc	S1	17C	72	0.004288862	2.277915436e-05	0.000118551045369972	9.22025680854306e-06	143.533265023117	8.91185228289321	2.159
B	2	Sarc	S4	17C	0	0.000205785	5.920380855e-06	5.8011046379629e-06	5.17776670794484e-07	111.953981488543	7.40872277880882	1
B	2	Sarc	S4	17C	12	0.000418608	9.664123694e-06	1.18699086633333e-05	9.96945076794937e-07	92.6891274104836	5.35360629577968	1991-02-01
B	2	Sarc	S4	17C	24	0.001239686	1.611069785e-05	3.45774791942035e-05	2.79902550883598e-06	95.7611699083867	5.40851835528105	9.587
B	2	Sarc	S4	17C	36	0.002697266	2.250867117e-05	7.58325232238984e-05	6.5615701532742e-06	104.015775175566	6.49543468706495	2021-02-19
B	2	Sarc	S4	17C	48	0.004400285	2.866796779e-05	0.000123775607257328	1.14378976479072e-05	104.48139682828	6.97995378591208	1.895
B	2	Sarc	S4	17C	60	0.003439107	1.943623274e-05	9.4790867246042e-05	8.68629492592177e-06	154.794469593926	11.5321569927197	2.001
B	2	Sarc	S4	17C	72	0.002099561	1.872206441e-05	5.7702379703683e-05	4.77188259216409e-06	111.51076400166	6.82782586708767	4.125
B	2	Sarc	S9	17C	0	0.000226789	5.908863607e-06	6.44654816352191e-06	5.22340709585787e-07	121.549390386729	7.50319270975101	1
B	2	Sarc	S9	17C	12	0.000308721	9.664134516e-06	8.69091141192873e-06	8.31083933804615e-07	75.6177718263792	4.46292009376227	2021-03-01
B	2	Sarc	S9	17C	24	0.000837002	1.482124837e-05	2.38010649088688e-05	2.10836381542942e-06	83.288502715685	4.81366807997265	12
B	2	Sarc	S9	17C	36	0.002358696	2.203048983e-05	6.66609260470085e-05	5.40441539181159e-06	97.8323509540854	5.5847093058132	2021-12-15
B	2	Sarc	S9	17C	48	0.003850818	2.306167778e-05	0.000108421121024139	9.42103128591699e-06	131.190270229809	8.88416883449664	2.022
B	2	Sarc	S9	17C	60	0.002649121	1.641308428e-05	7.46911313784738e-05	5.69757875095468e-06	168.003284167423	10.6074280446772	2.784
B	2	Sarc	S9	17C	72	0.001390867	1.450322528e-05	3.92882617370655e-05	3.02921826108087e-06	122.62475915003	7.22273260864862	3.845
B	3	Sarc	AN	17C	0	8.89e-05	6.226872213e-06	2.48214830547178e-06	1.76266146532712e-07	61.0537154002496	2.27997014713391	1
B	3	Sarc	AN	17C	12	9.11e-05	1.116699199e-05	2.58861711858515e-06	1.95405760075106e-07	39.3586589353275	0.785896055805922	2.233
B	3	Sarc	AN	17C	24	0.000347335	1.900652936e-05	9.56195776654646e-06	7.6201291310008e-07	42.2227921998587	1.05792978930901	7.042
B	3	Sarc	AN	17C	36	0.003199539	2.088613396e-05	8.917490665453e-05	6.49209879491572e-06	131.471857994012	7.46395751568051	24.66
B	3	Sarc	AN	17C	48	0.002194148	7.659572279e-06	6.03855058416702e-05	4.74280786050594e-06	545.154511290142	40.5440053471176	8
B	3	Sarc	AN	17C	60	3.75e-05	7.659276123e-06	1.04137237511712e-06	7.65651914336131e-08	37.8504690016656	0.654569969394625	3.152
B	3	Sarc	AN	17C	72	2.81e-05	9.091161124e-06	7.81486977612765e-07	6.71573849247813e-08	33.6898204631506	0.407525907980411	2021-01-02
B	3	Sarc	S1	17C	0	0.000411711	6.125098038e-06	1.14404005080863e-05	1.07836134821825e-06	181.885545480688	14.4157878098776	1
B	3	Sarc	S1	17C	12	0.000312443	1.153270936e-05	8.64638948112384e-06	7.66217452811249e-07	61.5516871727387	2.8892791414403	1.895
B	3	Sarc	S1	17C	24	0.000450697	1.805806203e-05	1.25916145312858e-05	9.66265231283745e-07	48.313555981057	1.48612119701441	7.125
B	3	Sarc	S1	17C	36	0.002428966	2.553188107e-05	6.75785343135502e-05	5.99813082287675e-06	80.9403953067017	4.61477429766705	24.78
B	3	Sarc	S1	17C	48	0.00934554	3.014595953e-05	0.000258995108064355	2.2824114571789e-05	171.880908434908	12.596093394213	1958-02-01
B	3	Sarc	S1	17C	60	0.004486431	2.214232005e-05	0.000126482725717975	1.1181753337584e-05	158.332940203494	11.4383614741045	1.852
B	3	Sarc	S1	17C	72	0.003551328	2.150575598e-05	9.89292226161324e-05	9.14327589609094e-06	136.226734674955	9.91499624980483	2
B	3	Sarc	S4	17C	0	0.000202042	6.281021181e-06	5.61004143683884e-06	4.61084865510101e-07	100.266660503266	5.86165843929553	1
B	3	Sarc	S4	17C	12	0.00026918	9.752768223e-06	7.52489556646108e-06	5.64442894907193e-07	68.6251323026854	2.97621541052599	2.593
B	3	Sarc	S4	17C	24	0.001213377	1.773974418e-05	3.366853578803e-05	3.01174800946192e-06	82.6049911118465	4.79981041220045	1967-10-01
B	3	Sarc	S4	17C	36	0.002738711	2.214237607e-05	7.71197392983085e-05	7.13072491421789e-06	107.836731909059	7.2943297860348	18.39
B	3	Sarc	S4	17C	48	0.004510934	2.834970501e-05	0.000127248995300257	1.07527966155735e-05	108.35433580654	6.71003058651952	1963-01-01
B	3	Sarc	S4	17C	60	0.003082399	1.836992614e-05	8.55499289782118e-05	7.38558958501593e-06	156.09425402102	10.9766674508684	2021-07-01
B	3	Sarc	S4	17C	72	0.001660375	1.800432654e-05	4.64754915238955e-05	4.08322037794921e-06	100.854454382541	6.31755766877711	1988-03-01
B	3	Sarc	S9	17C	0	0.000217893	6.067537903e-06	6.21715903539038e-06	5.08345025345419e-07	113.644410576212	6.92522261953846	1
B	3	Sarc	S9	17C	12	0.000173084	9.265905294e-06	4.76227866597321e-06	3.6116754050792e-07	56.7664389321546	2.10976048853417	2.945
B	3	Sarc	S9	17C	24	0.00059499	1.403980524e-05	1.67416162458455e-05	1.2311309062143e-06	71.5442270347448	3.1324361279114	2028-10-01
B	3	Sarc	S9	17C	36	0.002413203	2.182406603e-05	6.76489879078854e-05	5.94538835029679e-06	100.182042516317	6.2605004459807	2021-12-13
B	3	Sarc	S9	17C	48	0.003985341	2.243359954e-05	0.000111944063546534	1.03271218130055e-05	140.506246560907	10.2915675884224	2.115
B	3	Sarc	S9	17C	60	0.002508722	1.45502075e-05	7.03102759761207e-05	5.02558202065844e-06	195.511370934166	11.9055139605408	2.584
B	3	Sarc	S9	17C	72	0.001648185	1.227469925e-05	4.69581978575624e-05	4.01846640990201e-06	185.25869816393	13.3763855909236	2021-01-04
B	4	Sarc	AN	17C	0	9.03e-05	6.705625083e-06	2.54054691701655e-06	2.12855618485134e-07	57.284255962445	2.37414226286353	1
B	4	Sarc	AN	17C	12	0.000159883	1.195674619e-05	4.40063281913029e-06	4.12024952351278e-07	44.3855213219235	1.44543196240747	1946-02-01
B	4	Sarc	AN	17C	24	0.000691021	1.737058668e-05	1.92981186502841e-05	1.72474142784531e-06	61.0240236678327	2.86678536458278	7.123
B	4	Sarc	AN	17C	36	0.002267146	1.975517256e-05	6.3933721597497e-05	5.57567212329688e-06	111.109108336874	7.16532228412316	2021-03-25
B	4	Sarc	AN	17C	48	0.001168688	7.022952506e-06	3.28192269592596e-05	2.99025616188652e-06	362.67281434688	30.406685911295	3.025
B	4	Sarc	AN	17C	60	9.2e-05	8.135189001e-06	2.62075449598817e-06	2.15812200501747e-07	48.8081309788691	1.63546349836431	1.895
B	4	Sarc	AN	17C	72	1.23e-05	9.250804673e-06	3.44699603378119e-07	2.68965673572008e-08	30.9677262355356	0.157629679287536	2.099
B	4	Sarc	S1	17C	0	0.000209668	7.289059571e-06	5.83271088644095e-06	4.98164008626621e-07	84.0064939323902	4.70250758979257	1
B	4	Sarc	S1	17C	12	0.000236442	1.131908364e-05	6.69144711901161e-06	6.23283830781928e-07	55.1413335861384	2.43985197920079	2.115
B	4	Sarc	S1	17C	24	0.000349521	1.868893073e-05	9.78818632962173e-06	8.244009119958e-07	43.0026691381197	1.18377649342196	7.415
B	4	Sarc	S1	17C	36	0.001977285	2.357505672e-05	5.53010689067835e-05	5.32322764692133e-06	78.8507605693339	4.80363171430006	25
B	4	Sarc	S1	17C	48	0.008696698	3.206369702e-05	0.000242744356259662	1.95961286906573e-05	147.366779619046	9.55967763699515	3.152
B	4	Sarc	S1	17C	60	0.003614375	2.107555937e-05	0.000100966367939331	7.84769036696288e-06	142.951211612769	8.86102161910755	2.001
B	4	Sarc	S1	17C	72	0.003717222	2.0120613e-05	0.000103592020421007	8.64576378040803e-06	157.282267842778	10.7107801895766	2.312
B	4	Sarc	S4	17C	0	0.000323716	6.429003447e-06	9.19792143942789e-06	7.75020981016086e-07	140.55743700172	9.40429620161736	1
B	4	Sarc	S4	17C	12	0.000226789	1.046100772e-05	6.26621431595963e-06	4.97903192692549e-07	57.6658595571321	2.28190743207765	1968-02-01
B	4	Sarc	S4	17C	24	0.001265466	1.5299e-05	3.48884288294321e-05	3.19750798564653e-06	103.70520635144	6.85150068454409	8.058
B	4	Sarc	S4	17C	36	0.003065517	2.309759189e-05	8.43755262672135e-05	7.21258358480661e-06	108.267682568756	6.78043581093971	15.56
B	4	Sarc	S4	17C	48	0.004583181	2.659883512e-05	0.0001302702244979	1.13994927247641e-05	121.294008385202	8.08091331225701	2.136
B	4	Sarc	S4	17C	60	0.003318841	1.900652204e-05	9.43278199170511e-05	8.04576817745368e-06	159.906372110341	11.1702364131011	2.115
B	4	Sarc	S4	17C	72	0.002234975	1.774211559e-05	6.36638475461799e-05	5.62893184841833e-06	130.381275380359	8.96840761483472	2.985
B	4	Sarc	S9	17C	0	0.000105823	6.067377952e-06	3.06044557924497e-06	2.50515796423061e-07	70.6424633567091	3.41297553024818	1
B	4	Sarc	S9	17C	12	0.000421323	9.429164047e-06	1.18109958223803e-05	8.44819571273292e-07	95.5730547451092	4.76560167817827	1982-02-01
B	4	Sarc	S9	17C	24	0.000758753	1.500276331e-05	2.13581947598603e-05	1.75654750851339e-06	76.5382941289667	3.91397044546956	9.489
B	4	Sarc	S9	17C	36	0.002137439	2.150575614e-05	5.98057768210969e-05	4.59641582464297e-06	93.801149844209	4.98436725563994	1997-11-01
B	4	Sarc	S9	17C	48	0.004177709	2.433604615e-05	0.000117082218171373	9.60819540961563e-06	128.097205055164	8.1365808353861	1.515
B	4	Sarc	S9	17C	60	0.002736695	1.482122768e-05	7.56042241716353e-05	6.48944024838887e-06	201.562316960717	14.8162752399337	2.179
B	4	Sarc	S9	17C	72	0.002296852	1.513951051e-05	6.43472066921124e-05	5.23821393706299e-06	169.748729712303	11.4619819725479	4.119
B	5	Sarc	AN	17C	0	8.48e-05	6.567605917e-06	2.45280533376404e-06	1.89119326404001e-07	57.4675543745754	2.19898313391997	1
B	5	Sarc	AN	17C	12	0.000121217	1.052436651e-05	3.39611700751518e-06	3.02275836911146e-07	44.3252660704569	1.36871069661436	2015-02-01
B	5	Sarc	AN	17C	24	0.000545769	1.976966203e-05	1.55588167059728e-05	1.18038719302726e-06	48.9129940707792	1.5146983623908	6.812
B	5	Sarc	AN	17C	36	0.001758117	2.043890857e-05	4.90283189766118e-05	3.78120437813299e-06	87.8091427937197	4.53957198470479	24.22
B	5	Sarc	AN	17C	48	0.000931624	8.773647347e-06	2.5991466193196e-05	2.10245058630567e-06	198.291885868818	13.6982663390298	2014-12-01
B	5	Sarc	AN	17C	60	9.34e-05	8.614153229e-06	2.63213825155444e-06	1.92542081446714e-07	46.7379003758651	1.30136952933044	4.021
B	5	Sarc	AN	17C	72	1.24e-05	1.009384841e-05	3.44033767188836e-07	2.8129717769016e-08	30.6410937743752	0.138468814936693	2.069
B	5	Sarc	S1	17C	0	8.89e-05	6.703105183e-06	2.53550256915495e-06	2.19446449810643e-07	57.2492593934431	2.44949550969237	1
B	5	Sarc	S1	17C	12	0.000138896	1.120794256e-05	3.85622302812976e-06	3.54009043584933e-07	44.3436764956641	1.41339229859087	1941-02-01
B	5	Sarc	S1	17C	24	0.000353977	1.770825538e-05	9.94962084022039e-06	8.04837062072181e-07	44.8606967041192	1.2872312392426	8.325
B	5	Sarc	S1	17C	36	0.002125836	2.500745121e-05	5.98330216789605e-05	4.96580118613689e-06	76.9322232322677	3.98245268301711	26.21
B	5	Sarc	S1	17C	48	0.00652506	2.866802954e-05	0.000183687041050506	1.74633904120162e-05	141.041744602234	10.6569525855268	3.054
B	5	Sarc	S1	17C	60	0.004693967	2.378117033e-05	0.000134241813791796	1.1172626345403e-05	147.995424513437	9.90806813573915	2.135
B	5	Sarc	S1	17C	72	0.003862428	2.134657716e-05	0.00011032183845734	8.46088094773363e-06	150.371756624855	9.31234905013584	2.842
B	5	Sarc	S4	17C	0	0.000323716	6.415790404e-06	9.15687810278619e-06	6.9925483436309e-07	140.517538265015	8.51991573061545	1
B	5	Sarc	S4	17C	12	0.000167517	1.068335195e-05	4.75768557268726e-06	3.87821426839168e-07	49.8540595491803	1.70418557496314	2.196
B	5	Sarc	S4	17C	24	0.000928078	1.545786814e-05	2.61134809940212e-05	2.1293188354682e-06	83.7583320928325	4.46932211097347	13.71
B	5	Sarc	S4	17C	36	0.003146642	2.330367685e-05	8.64189967694822e-05	6.56218535993121e-06	108.758166279803	6.06037854245564	19.33
B	5	Sarc	S4	17C	48	0.003876478	2.516643904e-05	0.000108953013850976	9.36110631872005e-06	115.224749421623	7.41282584600491	1.678
B	5	Sarc	S4	17C	60	0.003495606	1.721458062e-05	9.97530918197973e-05	8.24492882405943e-06	197.771367441105	13.9538539781472	1.802
B	5	Sarc	S4	17C	72	0.002773846	1.614173624e-05	7.7074247758207e-05	7.03485925380891e-06	177.304897011561	13.5411352777074	4.125
B	5	Sarc	S9	17C	0	0.000110015	6.369611597e-06	3.09950603666764e-06	2.0820494799255e-07	67.2623999005967	2.57374372829349	1
B	5	Sarc	S9	17C	12	0.000145062	9.747579771e-06	4.08246972560569e-06	3.33212692509677e-07	50.4967038501327	1.75884713966976	2.685
B	5	Sarc	S9	17C	24	0.000703126	1.434378354e-05	1.96752715129689e-05	1.73131527057541e-06	76.9091601694203	4.22035390591944	2015-10-01
B	5	Sarc	S9	17C	36	0.002089826	2.214267675e-05	5.86574860341246e-05	4.49691121271157e-06	88.9492575450464	4.59996184898758	12
B	5	Sarc	S9	17C	48	0.004874109	2.319911619e-05	0.000136243191451945	1.03196664352141e-05	155.909095945787	9.61663065859326	1.612
B	5	Sarc	S9	17C	60	0.002743503	1.545798751e-05	7.73910113663473e-05	6.3952706946917e-06	191.384514929299	13.4231110935085	2.025
B	5	Sarc	S9	17C	72	0.002296711	1.561535992e-05	6.44057567611128e-05	5.36592373931653e-06	161.4185939459	11.0367360315743	3.985
C	1	Sarc	AN	12C	0	5.55e-05	7.425894607e-06	1.54552575919478e-06	1.1917763912104e-07	43.0041373997184	1.08392035632529	1
C	1	Sarc	AN	12C	12	0.000179227	1.179127771e-05	5.14482047250569e-06	4.80580717953348e-07	47.506330893418	1.73358349169025	2
C	1	Sarc	AN	12C	24	0.000441468	1.516470485e-05	1.24155921733801e-05	8.43493532881567e-07	56.0245296671884	1.8395601372073	4.169
C	1	Sarc	AN	12C	36	0.000827352	2.047909293e-05	2.32802489745014e-05	2.01349633634655e-06	56.7873990815714	2.40785076868678	8.484
C	1	Sarc	AN	12C	48	0.003659886	2.27174477e-05	0.000102129638097911	9.54075962007937e-06	128.19812362883	9.27179961720636	15.26
C	1	Sarc	AN	12C	60	0.001187521	8.616055794e-06	3.3972899993134e-05	3.13741657433409e-06	258.465067038307	21.1960696640159	1985-09-01
C	1	Sarc	AN	12C	72	6.42e-05	8.610980153e-06	1.79138913197854e-06	1.32018009780632e-07	41.064299772734	0.892952097505779	1935-01-01
C	1	Sarc	S1	12C	0	0.000442152	7.044063864e-06	1.22822255278502e-05	9.18515103788762e-07	153.092990693066	9.28410170664849	1
C	1	Sarc	S1	12C	12	0.000186759	1.177281971e-05	5.22286671291628e-06	3.97710418253357e-07	47.8469883369573	1.43915025231939	2014-02-01
C	1	Sarc	S1	12C	24	0.000456878	1.564607881e-05	1.30096590610811e-05	9.11409520446925e-07	55.6011331698852	1.86725095754266	3.916
C	1	Sarc	S1	12C	36	0.000931793	2.061368576e-05	2.65480900189082e-05	2.04505655191441e-06	60.2820384578903	2.41376050242643	8.373
C	1	Sarc	S1	12C	48	0.002856563	2.394619013e-05	8.09485991851427e-05	6.27039603045897e-06	99.7481358241348	5.48431353600292	13.59
C	1	Sarc	S1	12C	60	0.009570926	2.994711135e-05	0.000265253947521406	2.14747331468362e-05	177.285488057486	12.0093100666178	13.84
C	1	Sarc	S1	12C	72	0.005520116	2.596600323e-05	0.000153413237108936	1.38499509929555e-05	143.065222977364	10.3023945984561	1.354
C	1	Sarc	S4	12C	0	0.000336538	6.712783255e-06	9.29651578800744e-06	7.55777171585883e-07	132.417743658412	8.41179494417561	1
C	1	Sarc	S4	12C	12	0.000424294	1.051702153e-05	1.21063450073796e-05	1.07774020868024e-06	83.8419379647596	4.88684671632054	1934-02-01
C	1	Sarc	S4	12C	24	0.000810288	1.465546616e-05	2.3049798820973e-05	1.88637403980434e-06	82.7705991635342	4.40482535540066	5.149
C	1	Sarc	S4	12C	36	0.002252584	1.935985895e-05	6.22191374192811e-05	5.01230034041259e-06	112.204393828011	6.70707041028835	1959-10-01
C	1	Sarc	S4	12C	48	0.002568325	2.217673748e-05	7.21639897205584e-05	5.91202098904429e-06	102.538698942199	6.02893793704758	14.64
C	1	Sarc	S4	12C	60	0.003666639	2.67580012e-05	0.000102452936411023	8.56774360887271e-06	100.713334397356	6.00149268179718	1.434
C	1	Sarc	S4	12C	72	0.001661582	1.729587909e-05	4.72041119863543e-05	3.96474131514292e-06	108.087340284379	6.64706203867987	2021-05-01
C	1	Sarc	S9	12C	0	0.000275384	6.35928152e-06	7.77821892022904e-06	5.70728166575815e-07	125.41135096713	7.07804567428597	1
C	1	Sarc	S9	12C	12	0.000282547	1.047509338e-05	7.89881954557202e-06	6.47449477400782e-07	65.0508544308028	2.95930845705147	2.326
C	1	Sarc	S9	12C	24	0.000833001	1.365979983e-05	2.31588171734808e-05	1.65171567680921e-06	91.1959364949274	4.43962999790573	5.115
C	1	Sarc	S9	12C	36	0.001496294	1.951583379e-05	4.13032249633082e-05	3.39908935137875e-06	83.336436908858	4.47598390786589	1941-10-01
C	1	Sarc	S9	12C	48	0.002957633	2.323542348e-05	8.18114566343928e-05	6.72963354345437e-06	104.94749761278	6.25158856770521	5.031
C	1	Sarc	S9	12C	60	0.003215205	2.358210353e-05	9.07504597274331e-05	6.95123014494315e-06	110.7910302166	6.2689779339866	1.192
C	1	Sarc	S9	12C	72	0.002553506	1.745338863e-05	7.10846618016879e-05	6.16699711243316e-06	145.982794540674	10.1534675174318	1.511
C	2	Sarc	AN	12C	0	7.46e-05	7.1820979e-06	2.11007146846241e-06	1.93623734856751e-07	49.4636781578482	1.8825915651149	1
C	2	Sarc	AN	12C	12	0.000275539	1.14354788e-05	7.61976431411044e-06	5.93452811486001e-07	58.1711353124396	2.27602821946794	1984-01-01
C	2	Sarc	AN	12C	24	0.000444682	1.577898051e-05	1.25014329655738e-05	8.2875794824399e-07	54.130271508243	1.6694368054972	3.805
C	2	Sarc	AN	12C	36	0.000952837	2.06670267e-05	2.65785853872788e-05	1.78645872968664e-06	60.1563085579035	2.09766988594481	1982-07-01
C	2	Sarc	AN	12C	48	0.003342111	2.150822866e-05	9.53668398786221e-05	6.55304219296718e-06	132.33989901123	7.10450511560375	14.026
C	2	Sarc	AN	12C	60	0.001204057	7.900810468e-06	3.45025585836129e-05	2.65286699200324e-06	306.15712374743	21.3143624032856	1986-10-01
C	2	Sarc	AN	12C	72	7.74e-05	8.437958759e-06	2.14523960439156e-06	1.72528709296847e-07	44.05886112804	1.21530905412869	1.359
C	2	Sarc	S1	12C	0	0.000237428	5.908703657e-06	6.61625917303776e-06	5.90721920924908e-07	123.992359355822	8.48591790628275	1
C	2	Sarc	S1	12C	12	0.000231515	1.215346188e-05	6.41549606312203e-06	6.14310011100366e-07	50.7312212457666	2.08587242830424	2.205
C	2	Sarc	S1	12C	24	0.000554169	1.613666697e-05	1.53958920207447e-05	1.37134331944957e-06	58.6011784210627	2.6413057690691	4.359
C	2	Sarc	S1	12C	36	0.000830732	2.156579569e-05	2.30149240744922e-05	2.03459829281009e-06	53.7662670542082	2.19405676606385	8.104
C	2	Sarc	S1	12C	48	0.002437786	2.44726345e-05	6.75139265650361e-05	6.34402689797361e-06	85.4844950805667	5.31255848949625	15.922
C	2	Sarc	S1	12C	60	0.005045881	3.2332645e-05	0.000142398870974815	1.13881900161876e-05	97.2638681099621	5.46351819869414	11.567
C	2	Sarc	S1	12C	72	0.004483139	2.652158966e-05	0.000120987376501584	9.09560957118841e-06	115.213872684914	6.48534171451733	1.155
C	2	Sarc	S4	12C	0	0.000245138	6.386322866e-06	6.81471857716396e-06	5.7723810467952e-07	112.748032244846	7.09828458612524	1
C	2	Sarc	S4	12C	12	0.000224952	1.087297442e-05	6.38303047300184e-06	5.91603840422545e-07	56.0264419698671	2.50977280366847	2.459
C	2	Sarc	S4	12C	24	0.000576649	1.488338821e-05	1.58263691587059e-05	1.19012057483342e-06	64.7801435007642	2.69455777986618	5.248
C	2	Sarc	S4	12C	36	0.001400974	1.882281865e-05	3.90753635090947e-05	3.41183797664101e-06	84.261431607712	4.82968982179624	2021-01-11
C	2	Sarc	S4	12C	48	0.003199805	2.151141574e-05	8.94586123795434e-05	6.94980692548962e-06	125.905735586486	7.53242661023298	14.789
C	2	Sarc	S4	12C	60	0.003850818	2.858832005e-05	0.000108909188100215	7.95388110003897e-06	95.7800378896471	4.88092327210873	1972-01-01
C	2	Sarc	S4	12C	72	0.002076202	1.847775958e-05	5.81402247177164e-05	5.04592703214135e-06	114.351589440099	7.41212097281805	1.225
C	2	Sarc	S9	12C	0	0.000261805	6.227011315e-06	7.30767736474777e-06	4.71272705390387e-07	123.466822217431	6.09555332243444	1
C	2	Sarc	S9	12C	12	0.000597948	1.094430176e-05	1.69831570047979e-05	1.31946027338357e-06	100.059513762059	5.52484829957275	2.615
C	2	Sarc	S9	12C	24	0.001042215	1.434658602e-05	2.92073278052575e-05	2.27211099532035e-06	100.117237179966	5.53646510500232	5.237
C	2	Sarc	S9	12C	36	0.00175045	1.900098145e-05	4.78808856214758e-05	3.58431928825005e-06	95.4611549369584	4.97914505218144	1998-10-01
C	2	Sarc	S9	12C	48	0.002372709	2.2761558e-05	6.65120665275555e-05	5.29952595424609e-06	93.3343523884149	5.13018715632064	6.021
C	2	Sarc	S9	12C	60	0.003526313	2.220486008e-05	9.92557934750075e-05	9.12991501016382e-06	129.910048067659	9.28690087097099	1.245
C	2	Sarc	S9	12C	72	0.002129684	1.909448498e-05	5.96002738100305e-05	4.58575749128514e-06	110.932227894217	6.30805313852123	1932-01-01
C	3	Sarc	AN	12C	0	3.98e-05	5.908560417e-06	1.10494139287338e-06	8.60679249001327e-08	44.8212063081839	1.23645446666726	1
C	3	Sarc	AN	12C	12	0.000308721	1.233070387e-05	8.83381290401292e-06	7.76729925697458e-07	58.0864482278356	2.56209045668218	2.085
C	3	Sarc	AN	12C	24	0.000396994	1.649483201e-05	1.11060023280433e-05	8.86495390130436e-07	49.4196713692718	1.63410833336984	4.248
C	3	Sarc	AN	12C	36	0.000887551	2.106403099e-05	2.44101709957929e-05	1.98763121923135e-06	56.5398908273913	2.24674092577975	8.076
C	3	Sarc	AN	12C	48	0.004134165	2.294063031e-05	0.00011762176647473	1.01217402411608e-05	141.040240678055	9.64594212805704	14.47
C	3	Sarc	AN	12C	60	0.001591647	8.437637187e-06	4.4917717388797e-05	4.21649888004611e-06	345.376483877702	29.7036933067536	2021-11-01
C	3	Sarc	AN	12C	72	0.000171456	8.670668791e-06	4.84801104721253e-06	4.10393033549609e-07	61.2889653661382	2.73775728254941	1.402
C	3	Sarc	S1	12C	0	9.8e-05	6.545175415e-06	2.75180215001236e-06	2.484426897596e-07	61.1638189305842	2.90859865239465	1
C	3	Sarc	S1	12C	12	0.000223744	1.202665737e-05	6.30508544157991e-06	4.64477488642303e-07	50.8101563150507	1.61055273762723	1998-01-01
C	3	Sarc	S1	12C	24	0.000466474	1.595802982e-05	1.30196550256918e-05	1.05723279571838e-06	54.5889461100591	2.08215108216316	4.012
C	3	Sarc	S1	12C	36	0.000914163	2.174043949e-05	2.57542399500201e-05	1.90378809809551e-06	56.2758614586236	2.02014305996681	7.984
C	3	Sarc	S1	12C	48	0.002252584	2.309325293e-05	6.11039179269214e-05	4.98297337926143e-06	86.4119991854409	4.68617496453137	14.92
C	3	Sarc	S1	12C	60	0.004452608	2.723597135e-05	0.000124136187750517	1.07495395504553e-05	112.876733907785	7.2678219881621	1948-12-01
C	3	Sarc	S1	12C	72	0.004752659	2.616351791e-05	0.000131522776980469	9.89829625230913e-06	125.310259838727	7.25217588637269	1.158
C	3	Sarc	S4	12C	0	0.000299498	5.749535981e-06	8.29988742591939e-06	7.10906521165907e-07	154.871078426036	10.7856683665429	1
C	3	Sarc	S4	12C	12	0.000180196	1.045865073e-05	5.14713310069995e-06	3.75718402257951e-07	52.5477054943511	1.72270654647887	1948-02-01
C	3	Sarc	S4	12C	24	0.000782541	1.434624028e-05	2.19433939521276e-05	1.99841201543298e-06	82.419747652527	4.8697760376913	4.981
C	3	Sarc	S4	12C	36	0.001911645	1.846438141e-05	5.2671537832368e-05	4.05696447409956e-06	106.430620319693	5.96804152794839	9.997
C	3	Sarc	S4	12C	48	0.002641243	2.311967962e-05	7.41105005444909e-05	5.37873466827433e-06	98.4846369937558	5.04680651410596	13.42
C	3	Sarc	S4	12C	60	0.003450416	2.532232096e-05	9.81007159707102e-05	8.11364150788915e-06	105.677604885223	6.34612984273932	1943-01-01
C	3	Sarc	S4	12C	72	0.00200939	1.759021573e-05	5.62728875031837e-05	4.36075167776106e-06	120.160644193885	7.06836848631847	1.418
C	3	Sarc	S9	12C	0	8.55e-05	6.545315471e-06	2.4516629387559e-06	1.80000498677754e-07	57.6487641077626	2.10723367600202	1
C	3	Sarc	S9	12C	12	0.00061792	1.166050043e-05	1.7146646367239e-05	1.38643219935005e-06	92.1953179767666	5.11404346065614	1944-02-01
C	3	Sarc	S9	12C	24	0.000705171	1.398812357e-05	2.01451436146173e-05	1.92278664709921e-06	80.5834667020658	4.92847245966406	4.298
C	3	Sarc	S9	12C	36	0.00112657	1.917844439e-05	3.20581812041902e-05	2.70733864258965e-06	72.6607520500051	3.69161144600505	1945-10-01
C	3	Sarc	S9	12C	48	0.003025204	2.204529458e-05	8.58465658685417e-05	8.60138836079964e-06	117.53892414214	8.87640073948771	1959-05-01
C	3	Sarc	S9	12C	60	0.003191897	1.864344685e-05	9.08699538655651e-05	7.68358406685091e-06	160.067314231716	11.0869371681354	1.124
C	3	Sarc	S9	12C	72	0.002850825	1.850418627e-05	8.04756999760995e-05	7.24736022559417e-06	146.823461074974	10.615489424831	1942-01-01
