## Supplementary material for "Regulation of sedimentation rate shapes the evolution of multicellularity in a unicellular relative of animals": Figure 1 - Source Data 2

### Sheet: Figure 1 – Source Data 2
classification	species	salt_percent	V_meters_per_second	Pf	R_meters	Pp_	Pp	V_exp
diatom	Asterionella japonica	2021-07-31	5.84490740740741e-06	1025.01514077015	6.1675e-06	1102.08054774969	102.080547749689	5.54662574062849e-06
diatom	Bacteriastrum hyalum	32	9.60648148148148e-06	1025.24671476554	9.025e-06	1084.39880362973	84.3988036297285	9.00538135559834e-06
diatom	Coscinodiscus wailesii	33.5	0.000215277777777778	1026.08914861592	7e-05	1048.12365260157	48.1236526015671	0.000187346712328704
diatom	Coscinodiscus sp., clone AD	33.5	5.08101851851852e-05	1026.08914861592	2.15e-05	1081.21737430434	81.2173743043427	4.81752596741985e-05
diatom	Coscinodiscus sp., clone WH	33.5	0.000170138888888889	1026.08914861592	3.5e-05	1095.7466128286	95.7466128286026	0.00016315612252662
diatom	Cylotella nana, clone 13-1	33.5	5.32407407407407e-06	1026.08914861592	3.35e-06	1264.02212209058	264.022122090583	5.26010338386954e-06
diatom	Ditylum brightwelli	33.5	2.13541666666667e-05	1026.08914861592	1e-05	1133.18749984292	133.187499842918	2.0784144922808e-05
diatom	Ditylum brightwelli	2021-07-31	5.72916666666667e-06	1025.01514077015	1.35e-05	1040.78123349318	40.7812334931823	4.30002335258214e-06
diatom	Ditylum brightwelli	NA	8.33333333333333e-05	1022.3	2.925e-05	1071.150292676	71.1502926759965	7.19925619755348e-05
diatom	Rhizosolenai setigera	32	3.7037037037037e-05	1025.24671476554	1.675e-05	1091.45415086284	91.4541508628372	3.4966504686081e-05
diatom	Rhizosolenia stolterfothii	32	1.67824074074074e-05	1024.94279047193	8.6e-06	1138.7467871237	138.746787123704	1.61917685895299e-05
diatom	Stephanopyxis turris	33.5	1.27314814814815e-05	1026.08914861592	1.85e-05	1044.74588361323	44.7458836132323	1.07805820631252e-05
diatom	Stephanopysis turris	33.5	2.43055555555556e-05	1026.08914861592	8.5e-06	1194.80965016913	194.809650169125	2.38937148456177e-05
diatom	Thalassionema nitzschioides	2021-07-31	6.53935185185185e-06	1025.01514077015	3.075e-06	1371.86747540485	371.867475404855	6.46520401509333e-06
diatom	Thalassiosira fluviatilis	33.5	9.83796296296296e-06	1026.08914861592	6e-06	1163.14665921957	163.146659219574	9.63275513517384e-06
diatom	Thalassiosira cf. gravida	2021-07-31	7.11805555555555e-06	1025.01514077015	6.325e-06	1114.25121796929	114.251217969287	6.80434487520152e-06
diatom	Thalassiosira cf. nana	32	2.19907407407407e-06	1025.24671476554	2.375e-06	1220.77643887131	220.776438871306	2.15744664153369e-06
diatom	Thalassiosira rotula	32	1.44097222222222e-05	1025.24671476554	1.585e-05	1054.0138909224	54.0138909223956	1.25557170948868e-05
diatom	Diaotomaceous_ooze	0	2.89351851851852e-05	1000.71969728756	7.5e-06	1258.71030548266	258.710305482664	2.57692127020694e-05
dinoflagellates	Gonyaulax polyhedra	33.5	5.09259259259259e-05	1026.08914861592	2.35e-05	1072.33825719232	72.3382571923214	4.77779808454665e-05
coccolithophorids	Coccolithus huxleyi	33.5	3.24074074074074e-06	1026.08914861592	5.2e-06	1086.19790718209	86.1979071820915	3.08660686120136e-06
coccolithophorids	Coccolithus huxleyi	33.5	1.50462962962963e-05	1026.08914861592	6.5e-06	1204.69803121254	204.698031212537	1.4805462109516e-05
coccolithophorids	Cricosphaera carterae	33.5	1.96759259259259e-05	1026.08914861592	8.5e-06	1162.67241177804	162.672411778039	1.92640852159881e-05
coccolithophorids	Cyclococcolithus fragilis	33.5	2.89351851851852e-06	1026.08914861592	7e-06	1055.70541741383	55.7054174138314	2.61420786402777e-06
coccolithophorids	Cyclococcolithus fragilis	38.2	0.00186342592592593	1029.74106224341	0.000105	1114.50940493609	114.509404936093	0.0018808594712603
coccolithophorids	Cyclococcolithus fragilis	38.2	0.0378240740740741	1029.74106224341	0.0004125	1141.22711944429	141.227119444289	0.0380931377201785
microflagellates	Dualiella tertioecta	33.5	2.08333333333333e-06	1026.08914861592	3e-06	1142.18492230372	142.184922303722	2.03203137638606e-06
microflagellates	Monochrysis lutheri	33.5	4.51388888888889e-06	1026.08914861592	2.95e-06	1286.22906092986	286.229060929864	4.46428274662959e-06
