## Supplementary material for "Regulation of sedimentation rate shapes the evolution of multicellularity in a unicellular relative of animals": Figure 1 - Source Data 3

### Sheet: Figure 1 – Source Data 3
temp_C	salinity	density_kgm3	density
0.002	31.837	25.587	1025.587
0	8.607	6.952	1006.952
0	13.678	11.024	1011.024
0	35.142	28.246	1028.246
0	35.142	28.246	1028.246
0	35.157	28.251	1028.251
0	35.157	28.251	1028.251
0	36.343	29.212	1029.212
0	41.941	33.718	1033.718
0.001	4.147	3.364	1003.364
0.001	21.037	16.93	1016.93
1	15.741	12.619	1012.619
1	22.93	18.366	1018.366
1.003	35.157	28.134	1028.134
1.005	35.157	28.14	1028.14
4.999	41.941	33.064	1033.064
5	10.943	8.651	1008.651
5	15.741	1942-12-01	1012.42
5	31.837	25.083	1025.083
5.001	8.607	6.802	1006.802
5.001	13.678	1979-10-01	1010.79
5.001	35.142	27.689	1027.689
5.001	35.142	27.689	1027.689
5.002	4.147	3.289	1003.289
5.002	21.037	16.584	1016.584
5.004	35.157	27.711	1027.711
5.005	35.157	27.706	1027.706
10	15.741	12.198	1012.198
10	22.93	17.763	1017.763
10.001	4.147	2023-03-01	1003.23
10.001	13.678	10.599	1010.599
10.001	21.037	16.298	1016.298
10.001	26.559	20.58	1020.58
10.001	31.837	24.666	1024.666
10.001	35.142	27.235	1027.235
10.001	35.157	27.24	1027.24
10.001	35.168	27.257	1027.257
10.001	35.168	27.252	1027.252
10.001	35.168	27.257	1027.257
10.001	35.168	27.252	1027.252
10.001	35.169	27.252	1027.252
10.002	8.607	6.682	1006.682
10.002	41.941	32.53	1032.53
10.003	35.157	27.244	1027.244
25.002	35.157	26.296	1026.296
25.002	35.157	26.286	1026.286
25.002	35.157	26.296	1026.296
25.002	35.157	26.286	1026.286
25.002	36.343	27.188	1027.188
25.002	41.941	31.401	1031.401
10.004	35.157	27.243	1027.243
15	8.607	6.583	1006.583
15	15.741	12.015	1012.015
15	26.221	20.018	1020.018
15.001	13.678	10.445	1010.445
15.001	21.037	16.064	1016.064
15.001	35.168	26.88	1026.88
15.001	35.168	26.873	1026.873
15.001	35.168	26.873	1026.873
15.001	35.169	26.873	1026.873
15.001	41.941	32.082	1032.082
15.002	4.147	3.184	1003.184
15.002	31.837	24.32	1024.32
15.002	35.157	26.863	1026.863
15.002	36.343	27.781	1027.781
15.003	35.132	26.854	1026.854
15.003	35.142	26.854	1026.854
15.003	35.142	26.854	1026.854
15.004	35.157	26.86	1026.86
19.998	35.157	26.55	1026.55
19.998	35.157	26.55	1026.55
20	8.607	6.501	1006.501
20	10.943	8.263	1008.263
20	15.741	11.873	1011.873
20	17.706	13.357	1013.357
20	22.93	17.291	1017.291
20.001	21.037	15.87	1015.87
20.001	31.837	24.034	1024.034
20.001	35.132	26.534	1026.534
20.001	35.142	26.535	1026.535
20.001	35.142	26.535	1026.535
20.001	35.168	26.562	1026.562
20.001	35.168	26.561	1026.561
20.001	35.168	26.562	1026.562
20.001	35.168	26.561	1026.561
20.001	35.169	26.561	1026.561
20.002	4.147	3.144	1003.144
20.002	13.678	10.319	1010.319
20.002	36.343	27.455	1027.455
20.002	41.941	31.71	1031.71
20.003	35.157	26.546	1026.546
20.006	35.157	26.55	1026.55
24.995	22.487	16.791	1016.791
24.996	12.752	9.526	1009.526
30.005	68.654	51.393	1051.393
30.006	9.547	7.078	1007.078
30.006	70.871	53.089	1053.089
30.007	7.678	5.692	1005.692
2021-03-30	35.157	26.069	1026.069
2021-03-30	35.157	26.065	1026.065
24.997	9.792	7.322	1007.322
24.997	36.753	27.491	1027.491
24.998	36.171	27.055	1027.055
24.999	26.559	19.842	1019.842
24.999	31.914	23.854	1023.854
24.999	35.168	26.298	1026.298
24.999	35.168	26.299	1026.299
24.999	35.168	26.298	1026.298
24.999	35.168	26.299	1026.299
24.999	35.169	26.298	1026.298
24.999	35.182	26.31	1026.31
25	5.365	4.019	1004.019
25	5.365	4.017	1004.017
25	10.943	8.179	1008.179
25	15.741	11.756	1011.756
25	17.706	13.219	1013.219
25	17.706	13.226	1013.226
25	22.93	17.124	1017.124
25	26.221	19.584	1019.584
25	26.221	19.589	1019.589
25	27.632	20.643	1020.643
25	35.157	26.29	1026.29
25	35.157	26.29	1026.29
25	36.171	27.055	1027.055
25	36.579	27.362	1027.362
25.001	4.147	3.111	1003.111
25.001	31.837	23.794	1023.794
25.002	6.435	4.813	1004.813
25.002	7.344	5.497	1005.497
25.002	7.344	5.496	1005.496
25.002	7.678	5.738	1005.738
25.002	9.547	7.139	1007.139
25.002	12.752	9.526	1009.526
25.002	13.678	10.214	1010.214
25.002	2021-06-14	10.504	1010.504
25.002	19.183	14.325	1014.325
25.002	19.183	14.325	1014.325
25.002	21.037	15.71	1015.71
25.002	22.843	17.059	1017.059
25.002	23.478	17.529	1017.529
25.002	27.032	20.193	1020.193
25.002	31.832	23.791	1023.791
25.002	35.132	26.274	1026.274
25.002	35.142	26.275	1026.275
40	35.157	25.746	1025.746
40	35.157	25.746	1025.746
40.001	21.037	15.378	1015.378
40.001	26.559	19.426	1019.426
40.001	36.343	26.625	1026.625
40.002	4.147	3.044	1003.044
25.003	19.821	2021-08-14	1014.8
25.003	43.831	32.837	1032.837
25.003	62.268	46.882	1046.882
25.004	9.792	1932-07-01	1007.32
25.004	16.165	12.075	1012.075
25.004	22.843	2021-06-17	1017.06
25.004	49.21	36.917	1036.917
25.004	54.936	41.279	1041.279
25.004	68.654	51.797	1051.797
25.004	70.871	53.507	1053.507
25.005	33.716	25.209	1025.209
25.006	38.108	28.513	1028.513
25.007	26.551	19.832	1019.832
29.998	38.425	28.517	1028.517
29.999	35.182	26.094	1026.094
29.999	35.182	26.089	1026.089
30.001	8.607	6.381	1006.381
30.001	13.678	10.126	1010.126
30.001	21.037	15.576	1015.576
30.001	22.487	16.653	1016.653
30.001	26.559	19.675	1019.675
30.001	27.032	20.027	1020.027
30.001	35.157	26.074	1026.074
30.001	35.157	26.074	1026.074
30.001	36.343	26.963	1026.963
30.002	2021-06-14	10.414	1010.414
30.002	31.837	23.598	1023.598
30.002	35.132	26.056	1026.056
30.002	35.142	26.059	1026.059
30.002	35.142	26.059	1026.059
30.003	4.147	3.084	1003.084
30.003	26.551	19.663	1019.663
30.003	43.831	32.573	1032.573
30.004	16.165	1997-11-01	1011.97
30.004	19.821	14.667	1014.667
30.004	23.478	17.384	1017.384
30.005	33.716	25.005	1025.005
30.005	36.753	27.269	1027.269
34.997	35.157	25.894	1025.894
34.998	26.551	19.525	1019.525
34.998	35.157	25.897	1025.897
34.998	38.425	28.324	1028.324
34.999	35.157	25.892	1025.892
34.999	35.157	25.892	1025.892
34.999	35.182	25.918	1025.918
35	26.559	19.538	1019.538
35	27.032	19.889	1019.889
35.001	8.607	6.335	1006.335
35.001	13.678	10.055	1010.055
35.001	31.837	23.433	1023.433
35.002	4.147	3.063	1003.063
35.002	21.037	15.465	1015.465
35.002	35.132	25.875	1025.875
35.002	35.142	25.878	1025.878
35.002	35.142	25.878	1025.878
35.002	36.343	26.777	1026.777
35.002	36.753	27.082	1027.082
35.002	41.941	30.927	1030.927
35.003	22.487	16.536	1016.536
35.004	7.678	5.648	1005.648
35.004	23.478	17.262	1017.262
35.004	43.831	32.354	1032.354
35.005	9.547	7.027	1007.027
35.005	16.165	11.888	1011.888
35.005	19.821	14.569	1014.569
35.005	33.716	24.833	1024.833
35.005	38.108	28.084	1028.084
35.005	54.936	40.673	1040.673
35.005	62.268	46.202	1046.202
35.005	68.654	51.054	1051.054
35.005	70.871	52.739	1052.739
39.995	35.157	25.747	1025.747
39.996	35.157	25.748	1025.748
39.996	36.753	26.929	1026.929
39.998	38.425	28.161	1028.161
39.999	43.831	32.162	1032.162
40.002	8.607	6.299	1006.299
40.002	31.837	2021-03-23	1023.3
40.002	35.132	25.725	1025.725
40.002	35.142	25.729	1025.729
40.002	35.142	25.729	1025.729
40.003	33.716	24.684	1024.684
40.004	49.21	36.177	1036.177
40.004	62.268	45.945	1045.945
40.005	7.678	5.617	1005.617
40.005	16.165	11.815	1011.815
40.005	23.478	17.166	1017.166
40.005	27.032	19.772	1019.772
40.005	38.108	27.922	1027.922
44.995	35.157	25.637	1025.637
44.995	35.157	25.639	1025.639
49.998	35.157	25.564	1025.564
