## Supplementary material for "Regulation of sedimentation rate shapes the evolution of multicellularity in a unicellular relative of animals": Figure 1 - Source Data 4

### Sheet: Figure 1 – Source Data 4
batch	rep	geno	time	sel_cond	NOT_CLUMPY	YES_CLUMPY	cell_density	N	gen	date	temp
D	rep1	AN	0	init	1883	19	16500	16500	0	Easter_2019	17C
D	rep2	AN	0	init	3194	38	16500	16500	0	Easter_2019	17C
D	rep1	S01	0	init	1689	1691	16500	16500	0	Easter_2019	17C
D	rep2	S01	0	init	1221	1216	16500	16500	0	Easter_2019	17C
D	rep1	S03	0	init	1564	818	16500	16500	0	Easter_2019	17C
D	rep2	S03	0	init	1752	858	16500	16500	0	Easter_2019	17C
D	rep1	S01_alone	0	init	1	1080	16500	16500	0	Easter_2019	17C
D	rep2	S01_alone	0	init	3	1230	16500	16500	0	Easter_2019	17C
D	rep1	AN	24	NO_SEL	1779	15	20200	20200	0.291889269	Easter_2019	17C
D	rep2	AN	24	NO_SEL	1223	12	19500	19500	0.2410081	Easter_2019	17C
D	rep1	S01	24	NO_SEL	1623	1423	23600	23600	0.516320835	Easter_2019	17C
D	rep2	S01	24	NO_SEL	991	891	25900	25900	0.650486073	Easter_2019	17C
D	rep1	S03	24	NO_SEL	1631	761	19200	19200	0.218640286	Easter_2019	17C
D	rep2	S03	24	NO_SEL	1227	557	18400	18400	0.157239742	Easter_2019	17C
D	rep1	S01_alone	24	NO_SEL	14	1168	18700	18700	0.180572246	Easter_2019	17C
D	rep2	S01_alone	24	NO_SEL	7	1392	18600	18600	0.172836597	Easter_2019	17C
D	rep1	AN	48	NO_SEL	1502	14	520000	20800000	10.29990179	Easter_2019	17C
D	rep2	AN	48	NO_SEL	1621	15	670000	26800000	10.66555126	Easter_2019	17C
D	rep1	S01	48	NO_SEL	1470	1214	660000	26400000	10.64385619	Easter_2019	17C
D	rep2	S01	48	NO_SEL	915	724	650000	26000000	10.62182988	Easter_2019	17C
D	rep1	S03	48	NO_SEL	954	426	590000	23600000	10.48210512	Easter_2019	17C
D	rep2	S03	48	NO_SEL	1451	621	700000	28000000	10.72874509	Easter_2019	17C
D	rep1	S01_alone	48	NO_SEL	4	1247	710000	28400000	10.74920919	Easter_2019	17C
D	rep2	S01_alone	48	NO_SEL	12	1602	700000	28000000	10.72874509	Easter_2019	17C
D	rep1	AN	72	NO_SEL	987	11	71000	113600000	12.74920919	Easter_2019	17C
D	rep2	AN	72	NO_SEL	1452	14	81000	129600000	12.93931207	Easter_2019	17C
D	rep1	S01	72	NO_SEL	1541	1201	96000	153600000	13.18442457	Easter_2019	17C
D	rep2	S01	72	NO_SEL	784	592	87000	139200000	13.04240557	Easter_2019	17C
D	rep1	S03	72	NO_SEL	1425	561	67000	107200000	12.66555126	Easter_2019	17C
D	rep2	S03	72	NO_SEL	765	301	69800	111680000	12.7246172	Easter_2019	17C
D	rep1	S01_alone	72	NO_SEL	11	1802	54000	86400000	12.35434957	Easter_2019	17C
D	rep2	S01_alone	72	NO_SEL	8	1732	62000	99200000	12.55365838	Easter_2019	17C
D	rep1	AN	24	YES_SEL	1345	18	26300	26300	0.672596775	Easter_2019	17C
D	rep2	AN	24	YES_SEL	1711	20	28600	28600	0.793549123	Easter_2019	17C
D	rep1	S01	24	YES_SEL	915	1082	27222	27222	0.722307041	Easter_2019	17C
D	rep2	S01	24	YES_SEL	1123	1401	26800	26800	0.699766976	Easter_2019	17C
D	rep1	S03	24	YES_SEL	1709	919	29000	29000	0.813586876	Easter_2019	17C
D	rep2	S03	24	YES_SEL	1401	820	28100	28100	0.768104106	Easter_2019	17C
D	rep1	S01_alone	24	YES_SEL	4	1230	26800	26800	0.699766976	Easter_2019	17C
D	rep2	S01_alone	24	YES_SEL	5	1402	26500	26500	0.683526335	Easter_2019	17C
D	rep1	AN	48	YES_SEL	2056	28	800000	800000	5.59946207	Easter_2019	17C
D	rep2	AN	48	YES_SEL	1901	25	900000	900000	5.769387072	Easter_2019	17C
D	rep1	S01	48	YES_SEL	1013	1423	850000	850000	5.686924912	Easter_2019	17C
D	rep2	S01	48	YES_SEL	1311	1925	1000000	1000000	5.921390165	Easter_2019	17C
D	rep1	S03	48	YES_SEL	1364	864	930000	930000	5.816692787	Easter_2019	17C
D	rep2	S03	48	YES_SEL	1369	912	950000	950000	5.847389584	Easter_2019	17C
D	rep1	S01_alone	48	YES_SEL	5	1760	680000	680000	5.364996817	Easter_2019	17C
D	rep2	S01_alone	48	YES_SEL	8	1432	670000	670000	5.343623166	Easter_2019	17C
D	rep1	AN	72	YES_SEL	784	13	80000	3200000	7.59946207	Easter_2019	17C
D	rep2	AN	72	YES_SEL	1482	18	96000	3840000	7.862496476	Easter_2019	17C
D	rep1	S01	72	YES_SEL	874	1414	99000	3960000	7.906890596	Easter_2019	17C
D	rep2	S01	72	YES_SEL	1187	1953	120000	4800000	8.184424571	Easter_2019	17C
D	rep1	S03	72	YES_SEL	985	701	120000	4800000	8.184424571	Easter_2019	17C
D	rep2	S03	72	YES_SEL	1200	844	86000	3440000	7.70379873	Easter_2019	17C
D	rep1	S01_alone	72	YES_SEL	11	2101	96000	3840000	7.862496476	Easter_2019	17C
D	rep2	S01_alone	72	YES_SEL	7	1498	71000	2840000	7.427281095	Easter_2019	17C
E	rep1	AN	0	init	987	11	18500	18500	0	May1_2019	17C
E	rep2	AN	0	init	1126	11	18500	18500	0	May1_2019	17C
E	rep1	S01	0	init	875	951	18500	18500	0	May1_2019	17C
E	rep2	S01	0	init	1065	988	18500	18500	0	May1_2019	17C
E	rep1	S03	0	init	984	621	18500	18500	0	May1_2019	17C
E	rep2	S03	0	init	874	484	18500	18500	0	May1_2019	17C
E	rep1	S01_alone	0	init	3	1623	18500	18500	0	May1_2019	17C
E	rep2	S01_alone	0	init	7	1222	18500	18500	0	May1_2019	17C
E	rep1	AN	24	NO_SEL	845	9	21500	21500	0.216811389	May1_2019	17C
E	rep2	AN	24	NO_SEL	784	8	23200	23200	0.326599535	May1_2019	17C
E	rep1	S01	24	NO_SEL	1210	1201	23980	23980	0.374306388	May1_2019	17C
E	rep2	S01	24	NO_SEL	1012	905	20100	20100	0.119670231	May1_2019	17C
E	rep1	S03	24	NO_SEL	987	541	21220	21220	0.197899386	May1_2019	17C
E	rep2	S03	24	NO_SEL	877	424	21800	21800	0.236802864	May1_2019	17C
E	rep1	S01_alone	24	NO_SEL	4	1498	28430	28430	0.619888828	May1_2019	17C
E	rep2	S01_alone	24	NO_SEL	9	1278	21410	21410	0.210759525	May1_2019	17C
E	rep1	AN	48	NO_SEL	985	11	610000	24400000	10.36514016	May1_2019	17C
E	rep2	AN	48	NO_SEL	910	11	870000	34800000	10.87734632	May1_2019	17C
E	rep1	S01	48	NO_SEL	1268	1098	860000	34400000	10.86066758	May1_2019	17C
E	rep2	S01	48	NO_SEL	879	720	910000	36400000	10.94219746	May1_2019	17C
E	rep1	S03	48	NO_SEL	963	475	680000	27200000	10.52186567	May1_2019	17C
E	rep2	S03	48	NO_SEL	968	411	810000	32400000	10.77425283	May1_2019	17C
E	rep1	S01_alone	48	NO_SEL	11	1352	840000	33600000	10.82672025	May1_2019	17C
E	rep2	S01_alone	48	NO_SEL	8	1623	670000	26800000	10.50049201	May1_2019	17C
E	rep1	AN	72	NO_SEL	889	10	66000	105600000	12.47879694	May1_2019	17C
E	rep2	AN	72	NO_SEL	963	10	83000	132800000	12.80944226	May1_2019	17C
E	rep1	S01	72	NO_SEL	1008	806	88000	140800000	12.89383444	May1_2019	17C
E	rep2	S01	72	NO_SEL	892	679	89000	142400000	12.91013626	May1_2019	17C
E	rep1	S03	72	NO_SEL	998	447	66000	105600000	12.47879694	May1_2019	17C
E	rep2	S03	72	NO_SEL	875	328	62000	99200000	12.38859913	May1_2019	17C
E	rep1	S01_alone	72	NO_SEL	11	1843	63000	100800000	12.41168275	May1_2019	17C
E	rep2	S01_alone	72	NO_SEL	5	1670	58000	92800000	12.29238382	May1_2019	17C
E	rep1	AN	24	YES_SEL	955	12	29200	29200	0.658443098	May1_2019	17C
E	rep2	AN	24	YES_SEL	1025	12	31260	31260	0.756792508	May1_2019	17C
E	rep1	S01	24	YES_SEL	856	1055	30600	30600	0.726006382	May1_2019	17C
E	rep2	S01	24	YES_SEL	988	1058	30100	30100	0.702238216	May1_2019	17C
E	rep1	S03	24	YES_SEL	986	655	32100	32100	0.795048027	May1_2019	17C
E	rep2	S03	24	YES_SEL	875	532	34100	34100	0.882246469	May1_2019	17C
E	rep1	S01_alone	24	YES_SEL	7	1602	33800	33800	0.869497976	May1_2019	17C
E	rep2	S01_alone	24	YES_SEL	2	1300	36100	36100	0.964473566	May1_2019	17C
E	rep1	AN	48	YES_SEL	1320	16	1200000	1200000	6.019365325	May1_2019	17C
E	rep2	AN	48	YES_SEL	987	12	1000000	1000000	5.756330919	May1_2019	17C
E	rep1	S01	48	YES_SEL	952	1311	1100000	1100000	5.893834443	May1_2019	17C
E	rep2	S01	48	YES_SEL	1311	1925	1300000	1300000	6.134842542	May1_2019	17C
E	rep1	S03	48	YES_SEL	968	680	1200000	1200000	6.019365325	May1_2019	17C
E	rep2	S03	48	YES_SEL	785	528	1100000	1100000	5.893834443	May1_2019	17C
E	rep1	S01_alone	48	YES_SEL	8	1154	1200000	1200000	6.019365325	May1_2019	17C
E	rep2	S01_alone	48	YES_SEL	12	1187	1200000	1200000	6.019365325	May1_2019	17C
E	rep1	AN	72	YES_SEL	988	13	91000	3640000	7.620269369	May1_2019	17C
E	rep2	AN	72	YES_SEL	1260	16	98000	3920000	7.727184573	May1_2019	17C
E	rep1	S01	72	YES_SEL	1025	1543	100000	4000000	7.756330919	May1_2019	17C
E	rep2	S01	72	YES_SEL	1028	1610	110000	4400000	7.893834443	May1_2019	17C
E	rep1	S03	72	YES_SEL	845	652	130000	5200000	8.134842542	May1_2019	17C
E	rep2	S03	72	YES_SEL	1015	731	91000	3640000	7.620269369	May1_2019	17C
E	rep1	S01_alone	72	YES_SEL	4	1874	110000	4400000	7.893834443	May1_2019	17C
E	rep2	S01_alone	72	YES_SEL	8	1546	97000	3880000	7.712387571	May1_2019	17C
